# Microplastics are present in women’s and cows’ follicular fluid and polystyrene microplastics compromise bovine oocyte function *in vitro*

**DOI:** 10.1101/2022.11.04.514813

**Authors:** Nicole Grechi, Roksan Franko, Roshini Rajaraman, Jan B. Stöckl, Tom Trapphoff, Stefan Dieterle, Thomas Fröhlich, Michael J. Noonan, Marcia de A. M. M. Ferraz

**Author notes:** Corresponding author: Marcia de A. M. M. Ferraz, **Email:**.

## Abstract

The past several decades have seen alarming declines in the reproductive health of humans, animals and plants. While humans have introduced numerous pollutants that can impair reproductive systems (such as well-documented endocrine disruptors), the potential for microplastics (MPs) to be contributing to the widespread declines in fertility is particularly noteworthy. Over the same timespan that declines in fertility began to be documented, there has been a correlated shift towards a “throw-away society” that is characterised by the excessive consumption of single-use plastic products and a concomitant accumulation of MPs pollution. Studies are showing that MPs can impair fertility, but data have been limited to rodents that were force-fed hundreds of thousands of times more plastics than they would be exposed in the environment. As a first step to link *in vitro* health effects with *in vivo* environmental exposure, we quantified microplastics in the follicular fluid of women and domestic cows. We found that the concentrations of polystyrene microplastics that naturally occurred in follicular fluid were sufficient to compromise the maturation of bovine oocytes *in vitro*. Collectively, these findings demonstrate that microplastics may also be contributing to the widespread declines in fertility that have been occurring over recent Anthropocene decades.
