## Supplementary material for "Microplastics are present in women’s and cows’ follicular fluid and polystyrene microplastics compromise bovine oocyte function *in vitro*": Particles classification list

### Sheet: Sheet1
Material	Classification
(-)-2-OCTANOL	CSF
(+/-)-A-TOCOPHEROL ACETATE STANDARD	NP
(+/-)-HYDNOCARPIN D	NP
(2S,4S)-(+)-PENTANEDIOL	NP
(E)-8-Dodecen-1-yl Acetate	NP
(S)-(+)-1,3-BUTANEDIOL	CSF
1-BUTANESULFONIC ACID SODIUM SALT	PZ
1-CHLOROOCTANE	PZ
1-DODECANAL	NP
1-HEXADECANOL	NP
1-LAURYL-2-PYRROLIDONE	CSF
1-O-HEXADECYL-2-PALMITOYL-SN-GLYCERO-3-PHOSPHO-(N-PALMITOYL)-ETHANOLAMIDE SODIUM SALT	UK
1-OCTENE	PZ
1-PENTANESULFONIC ACID SODIUM SALT	NP
1,1,3-TRIS(2-METHYL-4-HYDROXY-5-TERT-BUTYLPHENYL)BUTANE	CSF
1,2,4-BUTANETRIOL	PZ
1,3-BUTANEDIOL DIACETATE	CSF
1,4-BUTANEDIAMINE	PP
1,4-PENTANEDIOL	PZ
1H-TETRAZOLE	NP
1H,1H,2H,2H-TRIDECAFLUORO-1-N-OCTANOL	CSF
2-Ethylhexyl Epoxy Tallate	PZ
2-ETHYLHEXYL EPOXYLGALLATE	PZ
2-ETHYLHEXYL GLYCIDYL ETHER	PZ
2-PENTENE	CSF
2-PHENYLETHYLAMINE	NP
3-ACETYL-1-PROPANOL	NP
3-AMINOMETHYL-3,5,5-TRIMETHYLCYCLOHEXYLAMINE	CSF
3-GLYCIDOXYPROPYLTRIMETHOXYSILANE	CSF
3-METHYL-1,3,5-PENTANETRIOL	PZ
3-PENTANONE	CSF
3,5,5-TRIMETHYLHEXANAL	CSF
3,5,5-TRIMETHYLHEXANOIC ACID	CSF
3,7,11,15-TETRAMETHYL-2-HEXADECEN-1-OL	NP
4-AMINO-2,6-DICHLOROPHENOL	NP
4-HEPTANOL	NP
4-METHOXY-4-METHYL-2-PENTANONE	CSF
5-UNDECANOLIDE	NP
8-ANILINO-1-NAPHTHALENESULFONIC ACID	NP
ABSINTHE OIL	NP
ACID VIOLET 17	PG
Acrylonitrile Butadiene Styrene	PP
ADDITOL VXL 4910	CSF
ADDITOL XL 123	CSF
AGITAN 296 / 218 / 280 / 633	CSF
ALPEX CK-450, CYCLIZED RUBBER	PP
ALUMINIUM HYDROXIDE	NP
ALUMINUM AMMONIUM SULFATE	PG
AMMONIUM DIHYDROGENPHOSPHATE	NP
AMMONIUM NITRATE	NP
ANGIOTENSIN II	NP
AQUACER 593	CSF
ARSENAZO III	NP
ARSENIC(III) SULFIDE HYDRATE	CSF
B-IONONE	NP
BACITRACIN ZINC SALT	NP
BARIUM HYDROXIDE OCTAHYDRATE	NP
BETULIN	NP
BIS(2-ETHYLHEXYL) AZELATE	PZ
BIS(3-AMINOPROPYL)AMINE	NP
BLACK PEPPER OIL	NP
BLISTER FREE 54	CSF
BONE PHOSPHATE	NP
Brij O10	CSF
BUTYL CHLOROFORMATE	CSF
BYK 077/033/040/220S/322/A530	CSF
BYK 392	CSF
CALCIUM PHOSPHATE	NP
CEDAR WOOD OIL	NP
Cellulose Acetate	PP
CELLULOSE PROPIONATE	PP
CETYLDIMETHYLAMINE	CSF
Chloroparaffin short chain, 60% Cl	PZ
CHOLESTANOL	NP
CHOLESTERYL DODECANOATE	NP
CHOLESTERYL ELAIDATE	NP
CHOLESTERYL PELARGONATE	PG
CHOLESTERYL STEARATE	NP
CIRCUIT FOIL	NP
CIS-9-TRICOSENE	NP
COCOAMIDOPROPYL HYDROXYSULTAINE	CSF
COCONUT OIL	NP
COLOR MASTERBATCH POLYPROPYLENE + WHITE PIGMENT	PP
CONTRAPEN PR/325	CSF
COTTON	FB
CP 310 W	CSF
CYPRESS OIL	NP
DABCO T 12 CL	CSF
DAMMAR AGED	CSF
DAMMAR VARNISH	CSF
DAPRO DF 911/DF 2162/DF4164/W95HS, DEFOAMER	CSF
DECABROMDIPHENYLOXIDE	CSF
DECANOIC ACID	CSF
DECANOYL CHLORIDE	CSF
DEOXYCHOLIC ACID SODIUM SALT MONOHYDRATE	CSF
DI-N-OCTYL PHTHALATE STANDARD	PZ
DI-N-OCTYLTIN BIS(2-ETHYLHEXYL) MERCAPTOACETATE	PZ
DI(ETHYLENE GLYCOL) DISTEARATE	NP
Di(tridecyl) Adipate	PZ
DIBUTYL KETONE	CSF
DIBUTYL SULFIDE	CSF
DIBUTYLAMINE	CSF
DIBUTYLTIN-BIS-2-ETHYLHEXYLMALEATE	CSF
Didodecyl 3,3'-Thiodipropionate	PZ
DIETHYL ACETYLMALONATE	NP
DIETHYL-3-OXOGLUTARATE	NP
DIISOBUTYLENE	CSF
Diisodecyl Azelate	CSF
DIMETHYL (2-OXOHEPTYL)PHOSPHONATE	NP
DIPROPYLENE GLYCOL	PZ
DITHIODIACETIC ACID	NP
DL-A-LIPOIC ACID	NP
DODECENYLSUCCINIC ANHYDRIDE	PZ
DOW CORNING 30	PP
DOW CORNING 67	PP
DOWANOL PGDA	CSF
DUTRAL PMX 9705, COPOLYMER EPDM TYPE	PP
EASTOTACK H 100 R	CSF
EDAPLAN LA 411	NP
EDAPLAN VP LA 420	NP
EFKA 3236 / 3288 / 2021	CSF
EFKA 3239	CSF
EFKA 4060	CSF
ELEMI OIL	NP
EMBLAR OV	UK
EMPILAN BQ 100, FATTY ACID ETHOXYLATE	NP
Epichlorohydrin/Ethylene Oxide Copolymer	PP
ERGOSTEROL, PROVITAMIN D	NP
ERYTHROMYCIN	NP
ETHYL BUTYRYLACETATE	NP
ETHYL DIETHYLPHOSPHONOACETATE	CSF
ETHYL LAURATE	CSF
ETHYL MARGARATE	CSF
ETHYL STEARATE	CSF
EUCALYPTUS OIL	NP
EXCEED	CSF
FOOD ORANGE 5	PG
FRANKINCENSE OIL	NP
GERANIUM OIL	NP
GLYCEROL MONOOLEATE	NP
GLYCEROL TRISTEARATE	NP
GRANITE GREY, DRIED	NP
GUM ELEMI	NP
Heptaethylene Glycol Monododecyl Ether	NP
HEXAHYDRO-1H-AZEPINE	PZ
HEXANOYL CHLORIDE	NP
Highly softened foam, Sympatex White	PP
HIPS/PP/PA6 ALLOY	PZ
HOLMIUM(III) OXIDE	NP
ISONONANOIC ACID	CSF
ISOOCTANE	NP
ISOSTEARIC ACID	CSF
K FLEX M B 301	CSF
KELTAN 314, COPOLYMER EPDM TYPE	PP
KOLLIDON VA 64	NP
L-CYSTINE	NP
L-DJENKOLIC ACID	NP
LANOLIN ANHYDROUS	NP
LAURIC ACID	NP
LEAD(IV) ACETATE	CSF
LEMON WORMWOOD OIL	NP
LEVAFLEX EP-390, POLYPROPYLENE BASED	PP
LIGROIN	CSF
LIQUID PARAFFIN	NP
MACRYNAL SM 51ON 60 LG	PP
MALTOHEPTAOSE	CSF
MANGANESE(II) STEARATE	NP
MARK 67 D / 328	NP
MARLIPAL (R) 1618/25	CSF
MASTIC	NP
METHYL (R)-(-)-3-HYDROXYBUTYRATE	CSF
Methyl Tricosanate	NP
METOLAT FC 388	CSF
MINERAL OIL	NP
MORIN	NP
MYRRH OIL	NP
N-BUTYLDIETHANOLAMINE	CSF
N-ETHYLETHYLENEDIAMINE	NP
N-HEXANOYL-DL-NORLEUCINE	NP
N-LAUROYLSARCOSINE SODIUM SALT	NP
N-METHYL-E-CAPROLACTAM	CSF
N-METHYLPYRROLIDONE	PZ
N,N-DIMETHYLACETAMIDE	CSF
NAPHTHA, SOLVENT	CSF
NEOCRYL XK-205	PP
NEOPENTYLAMINE	PZ
NEOREZ R 2020	PP
NEPHELINE SYENITE	PG
NICKEL(II) FORMATE	NP
NIGERICIN SODIUM SALT	NP
NYLON 6,6	PP
OCTACOSANE	NP
OLEFIN FILM	PP
OLEOYL CHLORIDE	CSF
ORANGE BITTER OIL	NP
OXIDIZED DTT	NP
P-DIAMINOBENZENE	PG
PARAFFIN	NP
PARALOID(TM)B 48 N	CSF
PD ALFA 468	UK
PEG 400 MONOOLEATE	CSF
PENTAFLUOROBENZOYL CHLORIDE	NP
PENTYL PROPIONATE	CSF
PETROLEUM BENZINE	CSF
PFA	PP
PHOSPHATE POTASSIUM DIBASIC TRIHYDRATE	NP
PICCOTAC 95 E	CSF
PIGMENT BROWN 8	PG
PIGMENT WHITE 6 BASED	PG
PINE OIL	NP
PINE RESIN	NP
PLASTORIT (R) SUPER	CSF
PLURAFAC LF 221	CSF
POLY(1-BUTENE)	PP
POLY(NEOPENTYLENE TEREPHTHALATE)	PP
POLY(STYRENE-ETHYLENE-BUTYLENE)	PP
Poly(tetrafluoroethylene-co-perfluoro-(alkyl vinyl ether))	PP
POLY[(ACRYLIC ACID):(BUTYL ACRYLATE):(METHACRYL AMIDE):STYRENE]	PP
POLYALKYLBENZENE	PP
Polyamide 2. White Pellet	PP
POLYCARBONATE	PP
Polyester	PP
Polyethylene	PP
POLYETHYLENE GLYCOL 200	PP
POLYETHYLENE GLYCOL 400	PP
POLYOXYETHYLENE(10) OCTYLPHENYL ETHER	PP
POLYOXYETHYLENE(20) SORBITAN MONOOLEATE	PP
POLYOXYETHYLENE(20) SORBITAN MONOPALMITATE	PP
Polypropylene	PP
Polypropylene Isotactic Chlorinated 32% Chlorine	PP
POLYSORBATE 80 STANDARD	PP
POLYSTYRENE	PP
Polyvinyl Chloride	PP
POLYVINYLFORMAL	PP
POTASSIUM BROMATE	NP
POTASSIUM DIHYDROGENPHOSPHATE	CSF
PRIMAL (R) WS 24	CSF
PROPANOLAMINE	NP
PVA	PP
RAVENSARA OIL	NP
REACTIVE BLUE 19 BASED	PG
RESYDROL AX 237W	CSF
RICINOLEIC ACID	PG
ROSIN	CSF
RUTIN	NP
RUTINE SODIUM SULFATE	NP
SAIKOSAPONIN B2	NP
SALINOMYCIN SODIUM SALT	NP
SERDAS MOM	UK
SHELLACK ANGELO 4621 SUPERBLONDE	UK
SILICON(IV) OXIDE	PP
SILWET L-7600	CSF
SODA ASH	NP
SODIUM 1-HEPTANESULFONATE	NP
SODIUM BROMATE	CSF
SODIUM PALMITATE	CSF
SODIUM TAUROCHOLATE	NP
SORBITAN MONOPALMITATE	NP
SPERMIDINE	NP
SPRUCE OIL	NP
STEARIC ACID	PZ
STYPHNIC ACID	CSF
SUNFLOWER SEED OIL	NP
SURFACTIN SODIUM SALT	NP
SWEET ORANGE OIL	NP
TAGETES OIL	NP
TAIKO CELLULOSE FILM	PP
TAIKO-FE	PP
TANEDE RC	CSF
TANGERINE OIL	NP
TEFLON - Polytetrafluoroethylene	PP
TEGO AIREX 900	CSF
TEGO GLIDE 410	CSF
TEGO GLIDE 420	CSF
TEGO TWIN 4000	CSF
TEGO WET 270	CSF
TEGO WET 505	CSF
TERT-AMYL ALCOHOL	NP
TERT-BUTYLAMINE	CSF
TETRAMETHYLUREA	PZ
THUJA OIL	NP
TIN(II) 2-ETHYLHEXANOATE	NP
TINUVIN 292	CSF
TITANIUM(IV) BUTOXIDE	NP
TITANIUM(IV) OXIDE ANATASE	CSF
TRAGACANTH GUM	NP
Tricapryl Trimellitate	PZ
TRIETHYL PHOSPHATE	CSF
TRIETHYL PHOSPHONOACETATE	CSF
Triisononyl Trimellitate	PZ
TRIOCTYL TRIMELLITATE	PZ
TRIOLEIN	NP
TRITON X-100	NP
TROPINE	NP
TWEEN 60 / 81	NP
URAMIL	CSF
VALERONITRILE	NP
VARIAMINE BLUE	CSF
VASELINE	CSF
VERBENA WILD CRAFTED OIL	NP
VIACRYL SC 166	PP
VIRGINIAN CEDAR WOOD OIL	NP
VISTALON 8510, COPOLYMER EPDM TYPE	PP
VITAMIN E	NP
WATER	NP
WAX-PAINT MEDIUM	CSF
XYLOOLIGOSACCHARIDES	NP
YLANG YLANG EXTRA OIL	NP
